# Microsporidia infection alters *C. elegans* lipid levels

**DOI:** 10.1101/2025.02.16.638530

**Authors:** Hala Tamim El Jarkass, JiHae Jeon, Nick O. Burton, Aaron W. Reinke

## Abstract

Microsporidia are fungal-related obligate intracellular parasites that infect many types of animals. Microsporidia have exceptionally reduced genomes resulting in limited metabolic capabilities and are thought to be reliant on host metabolism to fuel their own growth. Here, we investigate the impact of microsporidia infection on host lipid metabolism using the nematode *Caenorhabditis elegans* along with its natural microsporidian pathogen *Nematocida parisii*. We show that infection causes an increase in the level of *C. elegans* lipid droplet associated lipase, ATGL-1, and a decrease in host fat levels. A mutation that decreases ATGL-1 activity and overexpression of ATGL-1 did not significantly change *N. parisii* infection levels. Using lipidomics we show that *N. parisii* infection decreases *C. elegans* triglyceride levels and results in increased ceramides that we speculate are synthesized by *N. parisii*. Mutations in host genes involved in ceramide synthesis did not significantly change the levels of *N. parisii* infection. Together these results show that microsporidia can cause changes to lipid metabolism of their hosts, but some individual mutations of *C. elegans* lipid enzymes do not alter microsporidian growth.
