## Supplementary material for "Microsporidia infection alters *C. elegans* lipid levels": Table S1

### Sheet: adults up >2x p<0.01
	LipidIon	LipidGroup	Class	average fold change adults	p value
	PC(44:6)+H	PC(44:6)+H	PC	4369.9	0.00123008
	PC(45:6)+H	PC(45:6)+H	PC	3811.54	5.13183e-05
	PC(43:2)+H	PC(43:2)+H	PC	1389.26	0.00246255
	Cer(d17:0/24:1)+HCOO	Cer(d41:1)+HCOO	Cer	499.924	0.0084152
	PC(47:6)+H	PC(47:6)+H	PC	450.19	0.00373594
	PC(42:1)+H	PC(42:1)+H	PC	447.883	0.00852013
	PC(18:1/24:1)+HCOO	PC(42:2)+HCOO	PC	349.748	7.43065e-05
	PC(44:4)+H	PC(44:4)+H	PC	297.593	0.00149058
	PC(26:1/18:2)+HCOO	PC(44:3)+HCOO	PC	239.701	0.00581667
	PC(42:3)+H	PC(42:3)+H	PC	188.01	0.000454295
	PC(18:1/24:0)+HCOO	PC(42:1)+HCOO	PC	161.206	0.00743936
	PE(24:1/20:5)+H	PE(44:6)+H	PE	147.708	0.00209704
	Cer(d20:1/25:1)+H	Cer(d45:2)+H	Cer	88.7923	0.00306145
	Cer(d20:0/15:0)+H	Cer(d35:0)+H	Cer	87.3978	0.00151459
	PC(24:1/18:2)+HCOO	PC(42:3)+HCOO	PC	66.707	1.52658e-05
	Cer(d18:0/17:0)+H	Cer(d35:0)+H	Cer	58.4697	0.00555552
	Cer(d18:0/24:2)+H	Cer(d42:2)+H	Cer	52.3472	0.00959674
	PC(41:2)+H	PC(41:2)+H	PC	35.9475	0.000723676
	Cer(d20:1/23:1)+H	Cer(d43:2)+H	Cer	34.7023	0.00495262
	Cer(d18:0+pO/23:1)+H	Cer(d41:1+pO)+H	Cer	31.7879	0.00476301
	PC(41:1)+H	PC(41:1)+H	PC	28.0865	0.00473371
	PC(18:0e/20:4)+HCOO	PC(38:4e)+HCOO	PC	17.5298	0.00176082
	PC(40:2)+H	PC(40:2)+H	PC	11.8637	0.000796908
	PG(17:1/18:1)-H	PG(35:2)-H	PG	11.7421	9.28384e-05
	AcCa(19:0)+H	AcCa(19:0)+H	AcCa	11.5937	1.54172e-05
	AcCa(20:1)+H	AcCa(20:1)+H	AcCa	11.5095	0.00145331
	PC(18:0p/18:2)+HCOO	PC(36:2p)+HCOO	PC	11.3207	2.55028e-05
	PC(22:0/20:3)+HCOO	PC(42:3)+HCOO	PC	10.3282	0.000346402
	PC(43:5)+H	PC(43:5)+H	PC	10.1753	0.000510343
	AcCa(17:0)+H	AcCa(17:0)+H	AcCa	8.84919	0.00255833
	AcCa(18:1)+H	AcCa(18:1)+H	AcCa	7.53636	0.00197685
	AcCa(12:1)+H	AcCa(12:1)+H	AcCa	7.49683	0.000679996
	AcCa(17:1)+H	AcCa(17:1)+H	AcCa	7.42811	0.00144714
	AcCa(18:0)+H	AcCa(18:0)+H	AcCa	7.42294	0.00364796
	PC(18:0e/18:1)+HCOO	PC(36:1e)+HCOO	PC	7.13025	4.27914e-06
	PC(36:2p)+H	PC(36:2p)+H	PC	6.98649	0.00060811
	PC(18:1/22:0)+HCOO	PC(40:1)+HCOO	PC	6.87931	0.000992902
	AcCa(20:0)+H	AcCa(20:0)+H	AcCa	6.79979	0.00148514
	AcCa(16:1)+H	AcCa(16:1)+H	AcCa	6.45509	0.000263911
	PC(36:2e)+H	PC(36:2e)+H	PC	6.21207	0.000888109
	AcCa(16:0)+H	AcCa(16:0)+H	AcCa	5.8286	0.000313295
	AcCa(20:3)+H	AcCa(20:3)+H	AcCa	5.55017	0.000630247
	PC(20:1/20:4)+HCOO	PC(40:5)+HCOO	PC	5.52251	0.00289084
	PS(20:2/20:5)-H	PS(40:7)-H	PS	5.12029	0.000424214
	PG(20:5/20:4)-H	PG(40:9)-H	PG	4.83658	0.00136657
	AcCa(18:2)+H	AcCa(18:2)+H	AcCa	4.83074	0.00127709
	AcCa(14:0)+H	AcCa(14:0)+H	AcCa	4.64688	0.00681742
	PC(18:0e/17:1)+HCOO	PC(35:1e)+HCOO	PC	4.62469	0.0067997
	PC(42:6)+H	PC(42:6)+H	PC	4.5472	6.6635e-05
	PC(18:0e/20:4)+HCOO	PC(38:4e)+HCOO	PC	4.50307	0.00812674
	PC(19:1/20:2)+HCOO	PC(39:3)+HCOO	PC	4.42127	2.30517e-06
	PC(38:3e)+H	PC(38:3e)+H	PC	4.31258	0.00124779
	PG(19:1/18:1)-H	PG(37:2)-H	PG	4.2317	0.000223544
	SM(d35:0+pO)+H	SM(d35:0+pO)+H	SM	4.18878	0.00778003
	PC(35:0p)+H	PC(35:0p)+H	PC	3.93682	0.00599242
	PC(40:3)+H	PC(40:3)+H	PC	3.9359	0.000738034
	PC(18:1/20:2)+HCOO	PC(38:3)+HCOO	PC	3.84639	0.000285962
	PE(20:4/23:0)-H	PE(43:4)-H	PE	3.49936	0.00174606
	PC(22:0/18:2)+Na	PC(40:2)+Na	PC	3.38806	0.00207881
	PC(17:0/18:1)+HCOO	PC(35:1)+HCOO	PC	3.31449	0.000391903
	PS(20:3/20:5)-H	PS(40:8)-H	PS	3.29352	0.00708186
	PC(38:4e)+H	PC(38:4e)+H	PC	3.2246	0.000357788
	PC(18:0e/20:5)+HCOO	PC(38:5e)+HCOO	PC	3.08197	0.000401009
	PC(41:3)+H	PC(41:3)+H	PC	3.08192	0.00266543
	PC(20:3/20:3)+HCOO	PC(40:6)+HCOO	PC	3.0222	0.00348759
	PC(38:3)+H	PC(38:3)+H	PC	2.96789	5.7363e-06
	LPC(20:2)+HCOO	LPC(20:2)+HCOO	LPC	2.9415	0.00185407
	TG(20:5/11:1/20:5)+NH4	TG(51:11)+NH4	TG	2.93732	0.00096443
	DG(20:2/20:5)+NH4	DG(40:7)+NH4	DG	2.93727	0.00825255
	DG(19:1/20:1)+NH4	DG(39:2)+NH4	DG	2.91484	0.000666364
	PC(39:1)+H	PC(39:1)+H	PC	2.90454	0.000560323
	DG(20:3/20:3)+NH4	DG(40:6)+NH4	DG	2.89437	0.00606699
	DG(17:1/18:1)+NH4	DG(35:2)+NH4	DG	2.85592	0.00768657
	PC(39:3)+H	PC(39:3)+H	PC	2.84847	2.82896e-05
	Cer(d17:1/25:0)+H	Cer(d42:1)+H	Cer	2.7277	0.00613178
	PC(38:6e)+H	PC(38:6e)+H	PC	2.70946	2.90375e-06
	PC(39:2)+H	PC(39:2)+H	PC	2.69727	0.00121594
	PC(38:1)+H	PC(38:1)+H	PC	2.68648	0.00460041
	PC(20:1/18:1)+HCOO	PC(38:2)+HCOO	PC	2.67192	0.00140922
	CerG1(d17:0+pO/23:0+O)+H-H2O	CerG1(d40:0+pO+O)+H-H2O	CerG1	2.65958	0.00778377
	PC(19:1/18:2)+HCOO	PC(37:3)+HCOO	PC	2.61198	0.00206881
	PC(36:2e)+H	PC(36:2e)+H	PC	2.58056	8.95629e-05
	PE(20:3/20:4)-H	PE(40:7)-H	PE	2.57964	0.00678667
	DG(18:0/20:3)+NH4	DG(38:3)+NH4	DG	2.57559	0.00028512
	DG(19:1/18:1)+NH4	DG(37:2)+NH4	DG	2.56512	3.45082e-05
	PC(20:2/20:5)+HCOO	PC(40:7)+HCOO	PC	2.55518	0.00024481
	DG(37:4)+H	DG(37:4)+H	DG	2.52937	0.000930854
	AcCa(18:3)+H	AcCa(18:3)+H	AcCa	2.4515	0.000300997
	PS(20:5/20:5)-H	PS(40:10)-H	PS	2.41296	0.000915339
	PS(17:1/20:5)-H	PS(37:6)-H	PS	2.41258	0.00562563
	PC(20:5/21:0)+HCOO	PC(41:5)+HCOO	PC	2.41042	0.00114163
	PC(38:4p)+H	PC(38:4p)+H	PC	2.40682	0.00782241
	LPC(18:0e)+H	LPC(18:0e)+H	LPC	2.38833	0.00028212
	LPC(20:2)+H	LPC(20:2)+H	LPC	2.37859	0.00197258
	PC(40:7)+H	PC(40:7)+H	PC	2.37583	0.000373384
	PC(35:1p)+H	PC(35:1p)+H	PC	2.22442	0.00650097
	PC(41:4)+H	PC(41:4)+H	PC	2.22347	0.00225531
	PE(20:2/20:5)-H	PE(40:7)-H	PE	2.21469	0.000735629
	PC(17:0/20:4)+HCOO	PC(37:4)+HCOO	PC	2.2019	0.0031985
	PC(35:1)+H	PC(35:1)+H	PC	2.16897	3.3752e-05
	DG(18:1/18:1)+NH4	DG(36:2)+NH4	DG	2.16196	0.00229281
	PC(40:6)+H	PC(40:6)+H	PC	2.15414	6.46902e-05
	PC(35:3)+H	PC(35:3)+H	PC	2.14871	0.00636406
	PE(18:0/20:3)+H	PE(38:3)+H	PE	2.13732	0.00590745
	AcCa(20:5)+H	AcCa(20:5)+H	AcCa	2.1301	0.00467198
	DG(18:1/18:1)+H	DG(36:2)+H	DG	2.1182	0.00336302
	PC(15:0/17:0)+HCOO	PC(32:0)+HCOO	PC	2.09697	0.00017893
	PC(20:1/20:4)+HCOO	PC(40:5)+HCOO	PC	2.0679	0.00248637
	PI(20:5/20:5)-H	PI(40:10)-H	PI	2.01718	0.00123227

### Sheet: adults down >2x p<0.01
	LipidIon	LipidGroup	Class	average fold change adults	p value
	Cer(d17:1/24:0)+H	Cer(d41:1)+H	Cer	0.103609	0.000165235
	Cer(d41:1)+H-H2O	Cer(d41:1)+H-H2O	Cer	0.120227	0.00115274
	TG(9:0/20:5/20:5)+NH4	TG(49:10)+NH4	TG	0.180114	0.00195373
	Cer(d17:0/24:0)+HCOO	Cer(d41:0)+HCOO	Cer	0.204035	0.00373556
	PE(15:0/15:0)+Na	PE(30:0)+Na	PE	0.212132	0.00148381
	TG(15:0/9:0/15:0)+NH4	TG(39:0)+NH4	TG	0.218016	3.8532e-06
	Cer(d17:0/25:0)+HCOO	Cer(d42:0)+HCOO	Cer	0.230386	0.00568204
	TG(12:0/11:3/20:5)+NH4	TG(43:8)+NH4	TG	0.244793	0.000103365
	Cer(d17:0/24:0)+H	Cer(d41:0)+H	Cer	0.249854	0.00331027
	PE(15:0/14:0)-H	PE(29:0)-H	PE	0.271665	0.00564142
	PE(17:1/14:0)-H	PE(31:1)-H	PE	0.29704	0.000108468
	PE(14:0/20:4)-H	PE(34:4)-H	PE	0.304977	0.00652081
	Cer(d17:0/22:0)+H	Cer(d39:0)+H	Cer	0.307038	0.000357324
	PE(38:4p)+Na	PE(38:4p)+Na	PE	0.30999	0.000326679
	PE(16:0/17:0)+Na	PE(33:0)+Na	PE	0.31704	0.00263868
	PE(40:8)+H	PE(40:8)+H	PE	0.319458	0.00128096
	PE(17:0/18:3)+H	PE(35:3)+H	PE	0.319496	0.000111985
	PC(32:5)+H	PC(32:5)+H	PC	0.3206	0.00880197
	Cer(d17:0/23:0)+H	Cer(d40:0)+H	Cer	0.334143	0.00224535
	Cer(d17:0/22:0)+HCOO	Cer(d39:0)+HCOO	Cer	0.34105	8.8742e-05
	PE(16:0/18:3)-H	PE(34:3)-H	PE	0.346595	0.000520868
	CL(18:3/20:4/16:1/20:4)-H	CL(74:12)-H	CL	0.350021	0.000923488
	TG(20:5/11:3/14:2)+NH4	TG(45:10)+NH4	TG	0.354011	0.000304454
	CL(21:0/18:1/20:3/20:3)-H	CL(79:7)-H	CL	0.354395	0.00632812
	Cer(d17:0/23:0)+HCOO	Cer(d40:0)+HCOO	Cer	0.358576	0.000933732
	PE(18:0/18:3)-H	PE(36:3)-H	PE	0.36199	0.0078507
	Cer(d17:0+pO/22:0)+H-H2O	Cer(d39:0+pO)+H-H2O	Cer	0.362397	0.000364475
	PC(18:0/16:0)+HCOO	PC(34:0)+HCOO	PC	0.363378	0.000260819
	PS(20:2/20:4)-H	PS(40:6)-H	PS	0.364493	0.000986428
	Cer(d17:1/22:0)+H	Cer(d39:1)+H	Cer	0.369683	0.000100084
	PC(28:0)+H	PC(28:0)+H	PC	0.376384	0.00789659
	TG(15:0/16:0/17:1)+NH4	TG(48:1)+NH4	TG	0.378845	0.00732874
	TG(18:0/11:1/14:4)+NH4	TG(43:5)+NH4	TG	0.38031	0.00585395
	PE(14:0/20:5)+H	PE(34:5)+H	PE	0.384409	0.00109578
	Cer(d39:1)+H-H2O	Cer(d39:1)+H-H2O	Cer	0.384636	0.000107415
	PE(14:0/18:2)+Na	PE(32:2)+Na	PE	0.385176	8.0213e-05
	PE(14:0/20:4)+H	PE(34:4)+H	PE	0.390964	0.000421711
	PG(18:0/18:1)+H	PG(36:1)+H	PG	0.391431	0.00115443
	SM(d17:1/23:3)+H	SM(d40:4)+H	SM	0.397103	0.00205807
	CL(19:1/20:4/18:1/20:4)-H	CL(77:10)-H	CL	0.407585	0.00153929
	LPC(14:0)+H	LPC(14:0)+H	LPC	0.409081	0.00679525
	Cer(d17:1/23:0)+HCOO	Cer(d40:1)+HCOO	Cer	0.412369	0.00548533
	PC(38:7p)+H	PC(38:7p)+H	PC	0.417561	0.0083032
	Cer(d17:1/24:0+O)+H	Cer(d41:1+O)+H	Cer	0.425712	0.00124806
	PC(36:8)+H	PC(36:8)+H	PC	0.428844	0.00154934
	PC(19:1/20:5)+Na	PC(39:6)+Na	PC	0.430052	0.002842
	Cer(d17:1/22:0)+HCOO	Cer(d39:1)+HCOO	Cer	0.4356	0.000685223
	TG(20:5/11:3/14:1)+NH4	TG(45:9)+NH4	TG	0.441712	0.00279774
	LPE(15:0)-H	LPE(15:0)-H	LPE	0.442793	0.00304472
	SM(d42:1)+HCOO	SM(d42:1)+HCOO	SM	0.443429	0.00685438
	SM(d41:4+pO)+H	SM(d41:4+pO)+H	SM	0.447382	0.00128746
	PE(20:4/21:0)-H	PE(41:4)-H	PE	0.449868	0.00307197
	PE(18:1/14:0)+Na	PE(32:1)+Na	PE	0.451365	1.49037e-05
	Cer(d38:1)+H-H2O	Cer(d38:1)+H-H2O	Cer	0.452854	0.00171696
	PI(18:1/18:2)+Na	PI(36:3)+Na	PI	0.46572	0.0086115
	PS(37:3)-H	PS(37:3)-H	PS	0.474409	0.000708455
	CL(18:3/20:3/20:4/18:2)-H	CL(76:12)-H	CL	0.477328	0.00377168
	Cer(d17:1/21:0)+H	Cer(d38:1)+H	Cer	0.486436	0.00322983
	Cer(d17:1/22:0)-H	Cer(d39:1)-H	Cer	0.489161	0.000789808
	PG(18:0/18:1)-H	PG(36:1)-H	PG	0.496178	9.01682e-05

### Sheet: embryos up >2x p<0.01
	LipidIon	LipidGroup	Class	Average fold change embryos	p value
	PC(42:7)+H	PC(42:7)+H	PC	11.9364	0.00313988
	PA(20:5/18:2)-H	PA(38:7)-H	PA	10.6864	0.00277502
	PG(17:1/18:1)-H	PG(35:2)-H	PG	10.0677	0.00253813
	PA(16:0/20:4)-H	PA(36:4)-H	PA	4.77195	0.00217501
	PA(37:3)-H	PA(37:3)-H	PA	4.76393	0.00328838
	AcCa(20:3)+H	AcCa(20:3)+H	AcCa	4.56088	0.00283467
	PA(18:1/18:1)-H	PA(36:2)-H	PA	4.51695	0.00287555
	PA(37:6)-H	PA(37:6)-H	PA	4.39826	0.00308544
	AcCa(20:5)+H	AcCa(20:5)+H	AcCa	4.31677	0.00244885
	AcCa(18:2)+H	AcCa(18:2)+H	AcCa	4.24423	0.00139694
	AcCa(18:3)+H	AcCa(18:3)+H	AcCa	4.06757	0.00191511
	AcCa(16:1)+H	AcCa(16:1)+H	AcCa	3.73458	0.00174371
	PA(39:6)-H	PA(39:6)-H	PA	3.68717	0.00246306
	AcCa(12:1)+H	AcCa(12:1)+H	AcCa	3.66245	0.00721488
	PI(28:0)-H	PI(28:0)-H	PI	3.52877	0.00222917
	PA(16:1/20:5)-H	PA(36:6)-H	PA	3.52504	0.00627166
	LPC(20:2)+HCOO	LPC(20:2)+HCOO	LPC	3.52165	0.00627838
	AcCa(18:1)+H	AcCa(18:1)+H	AcCa	3.43401	0.000650411
	PA(39:5)-H	PA(39:5)-H	PA	3.3863	0.00184412
	AcCa(20:1)+H	AcCa(20:1)+H	AcCa	3.3697	0.00240964
	PA(20:3/20:5)-H	PA(40:8)-H	PA	3.28084	0.00422062
	PC(18:0p/18:2)+HCOO	PC(36:2p)+HCOO	PC	3.07042	0.000566985
	PA(42:10)-H	PA(42:10)-H	PA	2.9171	0.00720445
	LPC(20:2)+H	LPC(20:2)+H	LPC	2.73735	0.00933438
	PA(20:5/20:5)-H	PA(40:10)-H	PA	2.73004	0.00292349
	DG(20:2/20:5)+NH4	DG(40:7)+NH4	DG	2.7154	0.000274063
	PA(20:5/20:4)-H	PA(40:9)-H	PA	2.66775	0.00484331
	PE(17:1/18:1)+Na	PE(35:2)+Na	PE	2.60965	0.00735651
	PC(20:1/20:4)+HCOO	PC(40:5)+HCOO	PC	2.56267	0.000150912
	PA(18:1/20:5)-H	PA(38:6)-H	PA	2.50944	0.00271675
	PC(20:4/14:1)+H	PC(34:5)+H	PC	2.49757	0.00800728
	PA(18:2/20:4)-H	PA(38:6)-H	PA	2.48766	0.0042774
	AcCa(17:1)+H	AcCa(17:1)+H	AcCa	2.43493	0.00620175
	SM(d33:1+pO)+H	SM(d33:1+pO)+H	SM	2.37261	0.00743338
	PE(18:1/18:3)+H	PE(36:4)+H	PE	2.31899	0.00920194
	PC(14:0/18:3)+HCOO	PC(32:3)+HCOO	PC	2.26096	0.00764822
	PC(43:3)+H	PC(43:3)+H	PC	2.19237	0.00814158
	TG(6:0/17:1/20:5)+NH4	TG(43:6)+NH4	TG	2.18401	0.00369262
	PE(20:2/20:5)-H	PE(40:7)-H	PE	2.15039	0.0018599
	PC(44:5)+H	PC(44:5)+H	PC	2.12448	0.0017324
	PC(20:2/20:5)+HCOO	PC(40:7)+HCOO	PC	2.09145	0.0021497
	PG(20:4/20:4)-H	PG(40:8)-H	PG	2.06183	0.000621841
	PC(40:7)+H	PC(40:7)+H	PC	2.05762	9.64179e-05
	PC(38:3)+H	PC(38:3)+H	PC	2.0344	0.000285466
	PE(20:2/20:5)+H	PE(40:7)+H	PE	2.01928	0.00415232
	Co(Q8)+H	Co(Q8)+H	Co	2.00569	0.00218487
	TG(20:5/17:1/22:6)+NH4	TG(59:12)+NH4	TG	2.00558	0.00507667

### Sheet: embryos down >2x p<0.01
	LipidIon	LipidGroup	Class	Average fold change embryos	p value
	PE(17:1/14:0)-H	PE(31:1)-H	PE	0.218679	0.00683381
	PC(34:3)+H	PC(34:3)+H	PC	0.233796	0.00139086
	TG(16:0/14:0/14:0)+NH4	TG(44:0)+NH4	TG	0.367753	0.000576589
	PS(37:3)-H	PS(37:3)-H	PS	0.379995	0.00637508
	PS(19:1/20:2)-H	PS(39:3)-H	PS	0.381418	0.000577236
	Cer(d17:1/24:0+O)+H	Cer(d41:1+O)+H	Cer	0.39748	0.00772986
	PS(15:0/18:2)-H	PS(33:2)-H	PS	0.414755	0.000235881
	PE(15:0/14:0)-H	PE(29:0)-H	PE	0.416314	0.00796713
	PE(16:1/14:0)-H	PE(30:1)-H	PE	0.425976	0.000472058
	Cer(d41:1)+H-H2O	Cer(d41:1)+H-H2O	Cer	0.481226	0.0041603
	Cer(d17:1/24:0)+H	Cer(d41:1)+H	Cer	0.482595	0.00135425
	PE(17:1/14:1)-H	PE(31:2)-H	PE	0.484526	0.00185066
	CerG1(d39:1+O)+Na	CerG1(d39:1+O)+Na	CerG1	0.495345	0.0038393
	TG(15:0/17:1/17:1)+NH4	TG(49:2)+NH4	TG	0.498117	0.00429999
	SM(d41:4+pO)+H	SM(d41:4+pO)+H	SM	0.498924	0.00315829
